# Evolutionary repair reveals an unexpected role of the tRNA modification m^1^G37 in aminoacylation

**DOI:** 10.1101/2021.07.14.452415

**Authors:** Ben E. Clifton, Muhammad Aiman Fariz, Gen-Ichiro Uechi, Paola Laurino

## Abstract

The tRNA modification m^1^G37, which is introduced by the tRNA methyltransferase TrmD, is thought to be essential for growth in bacteria due to its role in suppressing translational frameshift errors at proline codons. However, because bacteria can tolerate high levels of mistranslation, it is unclear why loss of m^1^G37 is not tolerated. Here, we addressed this question by performing experimental evolution of *trmD* mutant strains of *E. coli*. Surprisingly, *trmD* mutant strains were viable even if the m^1^G37 modification was completely abolished, and showed rapid recovery of growth rate, mainly *via* tandem duplication or coding mutations in the proline-tRNA ligase gene *proS*. Growth assays and *in vitro* aminoacylation assays showed that G37-unmodified tRNA^Pro^ is aminoacylated less efficiently than m^1^G37-modified tRNA^Pro^, and that growth of *trmD* mutant strains can be largely restored by single mutations in *proS* that restore aminoacylation of G37-unmodified tRNA^Pro^. These results show that inefficient aminoacylation of tRNA^Pro^ is the main reason for growth defects observed in *trmD* mutant strains and that the ProRS enzyme may act as a gatekeeper of translational accuracy, preventing the use of error-prone unmodified tRNA^Pro^ in protein translation. Our work shows the utility of experimental evolution for uncovering the hidden functions of essential genes and has implications for the development of antibiotics targeting TrmD.
