## Supplementary Table 3 for "Evolutionary repair reveals an unexpected role of the tRNA modification m^1^G37 in aminoacylation"

### Sheet: Sheet1
Evidence	Position	Mutation	Annotation	Gene	Description				G117N-1-15	G117N-2-15	G117N-3-15	S165L-1-22	S165L-2-22	S165L-3-22	R154A-1-22	R154A-2-22	R154A-3-22	Y86*-1-30	Y86*-2-30	Y86*-3-30	S165L-1-9	S165L-2-9	S165L-3-9	R154A-1-9	R154A-2-9	R154A-3-9	Y86*-1-9	Y86*-2-9	Y86*-3-9
RA	61400	A→G	V622A (GTG→GCG)	rapA ←	RNA polymerase remodeling/recycling factor ATPase; RNA polymerase‑associated, ATP‑dependent RNA translocase							1	1	1							1	1	1
RA	105878	G→A	T371T (ACG→ACA)	secA →	preprotein translocase subunit, ATPase							1	1	1							1	1	1
RA	186134	T→C	intergenic (‑141/‑65)	map ← / → tff	methionine aminopeptidase/novel sRNA, function unknown							1	1	1							1	1	1
RA	122899	A→G	T240A (ACC→GCC)	aceF →	pyruvate dehydrogenase, dihydrolipoyltransacetylase component E2													1	1	1							1	1	1
RA	213722	T→A	E514V (GAG→GTG)	proS ←	prolyl‑tRNA synthetase												0.824									0.81
RA	213723	C→T	E514K (GAG→AAG)	proS ←	prolyl‑tRNA synthetase									1
RA	213940	C→G	M441I (ATG→ATC)	proS ←	prolyl‑tRNA synthetase																0.084
RA	214559	A→T	L235Q (CTG→CAG)	proS ←	prolyl‑tRNA synthetase																		0.769
RA	214571	G→T	A231E (GCG→GAG)	proS ←	prolyl‑tRNA synthetase										0.882	0.135		0.843	1	1	0.07			0.214			0.907	0.949	0.513
RA	214664	C→G	G200A (GGT→GCT)	proS ←	prolyl‑tRNA synthetase													0.077			0.517
RA	214665	C→T	G200S (GGT→AGT)	proS ←	prolyl‑tRNA synthetase								0.078		0.081							0.827		0.758
RA	214680	C→A	V195L (GTA→TTA)	proS ←	prolyl‑tRNA synthetase						0							0.09
RA	214944	C→A	G107C (GGC→TGC)	proS ←	prolyl‑tRNA synthetase																				0.188
RA	214971	C→T	D98N (GAC→AAC)	proS ←	prolyl‑tRNA synthetase																0.144
RA	214998	A→T	Y89N (TAC→AAC)	proS ←	prolyl‑tRNA synthetase																				0.522
RA	215156	G→A	A36V (GCC→GTC)	proS ←	prolyl‑tRNA synthetase			X																	0.253
RA	215208	C→T	E19K (GAG→AAG)	proS ←	prolyl‑tRNA synthetase											0.73	0.216								0.121	0.17
RA	271004	A→G	intergenic (‑176/‑32)	insH1 ← / → mmuP	IS5 transposase and trans‑activator/CP4‑6 prophage; putative S‑methylmethionine transporter														0.083
RA	329386	C→T	M253I (ATG→ATA)	yahB ←	putative DNA‑bindng transcriptional regulator							1	1	1							1	1	1
RA	336048	G→A	G58E (GGG→GAG)	yahI →	carbamate kinase‑like protein				1	1	1
JC	360104	183 bp x 2	duplication	lacZ ← / ← lacI	pseudogene, truncated/DNA‑binding transcriptional repressor				0.66	0.682	0.694	0.701	0.691	0.659	0.65	0.642	0.663				0.688	0.658	0.633	0.666	0.682	0.676
JC JC	532931	IS1 (–) +8 bp	intergenic (+11/‑151)	glxR → / → ybbW	tartronate semialdehyde reductase, NADH‑dependent/putative allantoin transporter													1	1	1							1	1	1
RA	569654	C→T	F81F (TTC→TTT)	quuD →	DLP12 prophage; putative antitermination protein										1	1	1							1	1	1
RA	732119	C→T	pseudogene (219/240 nt)	ybfQ →	pseudogene, H repeat‑associated protein					0.108														0.118
RA	732210	C→A	intergenic (+70/‑71)	ybfQ → / → ybfL	pseudogene, H repeat‑associated protein/pseudogene, DDE domain transposase family;putative factor; Not classified; putative receptor protein								0.061			0.069
RA	732218	C→T	intergenic (+78/‑63)	ybfQ → / → ybfL	pseudogene, H repeat‑associated protein/pseudogene, DDE domain transposase family;putative factor; Not classified; putative receptor protein								0.077			0.057
RA	742880	C→T	G116S (GGC→AGC)	abrB ←	regulator of aidB expression; inner membrane protein										1	1	1							1	1	1
RA	857668	A→G	V132A (GTA→GCA)	ybiW ←	putative pyruvate formate lyase							1	1	1							1	1	1
RA	980941	A→G	G75G (GGT→GGC)	aspC ←	aspartate aminotransferase, PLP‑dependent										1	1	1							1	1	1
RA	1103556	A→G	V281A (GTC→GCC)	opgC ←	osmoregulated periplasmic glucan succinylation membrane protein													1	1	1							1	1	1
RA	1249520	G→A	T630I (ACA→ATA)	ycgV ←	putative adhesin													1	1	1							1	1	1
RA	1265353	T→G	noncoding (40/66 nt)	rdlB →	sRNA antisense regulator affects LdrB translation; proposed addiction module in LDR‑B repeat, with toxic peptide LdrB												0.059
RA	1263418	C→T	P215S (CCC→TCC)	ychA →	transglutaminase‑like TPR‑repeat protein							1	1	1							1	1	1
RA	1265030	G→T	intergenic (+185/+129)	rdlA → / ← ldrB	sRNA antisense regulator affects LdrA translation; proposed addiction module in LDR‑A repeat, with toxic peptide LdrA/toxic polypeptide, small										0.051
RA	1265068	T→A	intergenic (+223/+91)	rdlA → / ← ldrB	sRNA antisense regulator affects LdrA translation; proposed addiction module in LDR‑A repeat, with toxic peptide LdrA/toxic polypeptide, small										0.084
RA	1265353	T→G	noncoding (40/66 nt)	rdlB →	sRNA antisense regulator affects LdrB translation; proposed addiction module in LDR‑B repeat, with toxic peptide LdrB																0.096
RA	1265441	T→C	intergenic (+62/+253)	rdlB → / ← ldrC	sRNA antisense regulator affects LdrB translation; proposed addiction module in LDR‑B repeat, with toxic peptide LdrB/toxic polypeptide, small					0.051
RA	1265442	T→G	intergenic (+63/+252)	rdlB → / ← ldrC	sRNA antisense regulator affects LdrB translation; proposed addiction module in LDR‑B repeat, with toxic peptide LdrB/toxic polypeptide, small					0.052
RA	1269311	A→G	A24A (GCA→GCG)	ychO →	putative invasin				1	1	1
RA	1378863	C→T	R164C (CGC→TGC)	ycjX →	DUF463 family protein, putative P‑loop NTPase				1	1	1
RA	1460458	T→C	pseudogene (810/2513 nt)	ydbA →	pseudogene, autotransporter homolog; interrupted by IS2 and IS30					0.085			0.063	0.055	0.076		0.074						0.091	0.101	0.063	0.073
RA	1460467	G→A	pseudogene (819/2513 nt)	ydbA →	pseudogene, autotransporter homolog; interrupted by IS2 and IS30					0.072			0.074	0.053	0.053	0.058							0.09	0.099	0.07
RA	1460515	G→C	pseudogene (867/2513 nt)	ydbA →	pseudogene, autotransporter homolog; interrupted by IS2 and IS30								0.09	0.071											0.068
RA	1460527	C→T	pseudogene (879/2513 nt)	ydbA →	pseudogene, autotransporter homolog; interrupted by IS2 and IS30								0.051												0.063
RA	1460593	C→G	pseudogene (945/2513 nt)	ydbA →	pseudogene, autotransporter homolog; interrupted by IS2 and IS30																0.059
RA	1460689	A→G	pseudogene (1041/2513 nt)	ydbA →	pseudogene, autotransporter homolog; interrupted by IS2 and IS30									0.075
RA	1460695	T→G	pseudogene (1047/2513 nt)	ydbA →	pseudogene, autotransporter homolog; interrupted by IS2 and IS30						0.083		0.056	0.077	0.057						0.087				0.057
RA	1460819	G→A	pseudogene (1171/2513 nt)	ydbA →	pseudogene, autotransporter homolog; interrupted by IS2 and IS30										0.056
RA	1460968	T→C	pseudogene (1320/2513 nt)	ydbA →	pseudogene, autotransporter homolog; interrupted by IS2 and IS30								0.052		0.069								0.064
RA	1461046	C→T	pseudogene (1398/2513 nt)	ydbA →	pseudogene, autotransporter homolog; interrupted by IS2 and IS30								0.097		0.097
RA	1461055	A→G	pseudogene (1407/2513 nt)	ydbA →	pseudogene, autotransporter homolog; interrupted by IS2 and IS30								0.093		0.087
RA	1466688	A→G	pseudogene (1915/3497 nt)	ydbA →	pseudogene, autotransporter homolog; interrupted by IS2 and IS30							1	1	1							1	1	1
RA	1735967	G→A	G100S (GGC→AGC)	cfa →	cyclopropane fatty acyl phospholipid synthase (unsaturated‑phospholipid methyltransferase)																		0.052
RA	1889623	A→G	M188V (ATG→GTG)	pabB →	aminodeoxychorismate synthase, subunit I							1	1	1							1	1	1
RA	1983311	G→A	T50T (ACG→ACA)	tyrP →	tyrosine transporter										1	1	1							1	1	1
RA	2290587	Δ1 bp	coding (537/624 nt)	ccmA ←	heme exporter subunit				1	1	1
RA	2306858	T→A	intergenic (+203/‑109)	micF → / → rcsD	sRNA antisense regulator affecting ompF expression, Hfq‑dependent/phosphotransfer intermediate protein in two‑component regulatory system with RcsBC				1	1	1	1	1	1	1	1	1	1	1	1	1	1	1	1	1	1	1	1	1
RA	2381002	T→C	intergenic (+86/+187)	yfbM → / ← yfbN	DUF1877 family protein/uncharacterized protein												0.154
RA	2400524	T→C	intergenic (‑404/‑516)	lrhA ← / → alaA	transcriptional repressor of flagellar, motility and chemotaxis genes/valine‑pyruvate aminotransferase 2														0.753
RA	2459823	T→G	noncoding (36/75 nt)	argW →	tRNA‑Arg												0.08
RA	2581629	G→A	D226N (GAT→AAT)	acrD →	aminoglycoside/multidrug efflux system																	0.051
RA	2612527	C→T	L331L (TTG→TTA)	uraA ←	uracil permease										1	1	1	1	1	1				1	1	1	1	1	1
RA	2738138	T→G	L187F (TTA→TTC)	trmD ←	tRNA m(1)G37 methyltransferase, SAM‑dependent						0.37
RA	2738205	2 bp→AG	coding (493‑494/768 nt)	trmD ←	tRNA m(1)G37 methyltransferase, SAM‑dependent								1	1								1	1
RA	2738205	G→T	S165* (TCG→TAG) ‡	trmD ←	tRNA m(1)G37 methyltransferase, SAM‑dependent							0.594
RA	2738205	G→A	S165L (TCG→TTG) ‡	trmD ←	tRNA m(1)G37 methyltransferase, SAM‑dependent																0.914
RA	2738206	A→G	S165P (TCG→CCG) ‡	trmD ←	tRNA m(1)G37 methyltransferase, SAM‑dependent							1									1
RA	2738215	G→T	H162N (CAT→AAT)	trmD ←	tRNA m(1)G37 methyltransferase, SAM‑dependent						0.291
RA	2738238	2 bp→GC	coding (460‑461/768 nt)	trmD ←	tRNA m(1)G37 methyltransferase, SAM‑dependent										1	1	1							1	1	1
RA	2738349	2 bp→TT	coding (349‑350/768 nt)	trmD ←	tRNA m(1)G37 methyltransferase, SAM‑dependent				1	1	1
RA	2738436	G→C	S88* (TCA→TGA)	trmD ←	tRNA m(1)G37 methyltransferase, SAM‑dependent													1	1	1							1	1	1
RA	2738439	3 bp→TAT	coding (258‑260/768 nt)	trmD ←	tRNA m(1)G37 methyltransferase, SAM‑dependent													1	1	1							1	1	1
RA	2738518	A→C	L61V (TTA→GTA)	trmD ←	tRNA m(1)G37 methyltransferase, SAM‑dependent					0.413
RA	2738649	G→C	T17S (ACC→AGC)	trmD ←	tRNA m(1)G37 methyltransferase, SAM‑dependent							0.16
RA	2738703	C→A	intergenic (‑5/+26)	trmD ← / ← rimM	tRNA m(1)G37 methyltransferase, SAM‑dependent/16S rRNA processing protein					0.195
RA	2738703	C→T	intergenic (‑5/+26)	trmD ← / ← rimM	tRNA m(1)G37 methyltransferase, SAM‑dependent/16S rRNA processing protein							0.089		0.09
RA	2738705	Δ1 bp	intergenic (‑7/+24)	trmD ← / ← rimM	tRNA m(1)G37 methyltransferase, SAM‑dependent/16S rRNA processing protein							0.076
RA	2738705	G→C	intergenic (‑7/+24)	trmD ← / ← rimM	tRNA m(1)G37 methyltransferase, SAM‑dependent/16S rRNA processing protein								0.852									0.143
RA	2738712	A→T	intergenic (‑14/+17)	trmD ← / ← rimM	tRNA m(1)G37 methyltransferase, SAM‑dependent/16S rRNA processing protein									0.313									0.091
RA	2738713	C→T	intergenic (‑15/+16)	trmD ← / ← rimM	tRNA m(1)G37 methyltransferase, SAM‑dependent/16S rRNA processing protein				1		0.197	0.058
RA	2738714	C→T	intergenic (‑16/+15)	trmD ← / ← rimM	tRNA m(1)G37 methyltransferase, SAM‑dependent/16S rRNA processing protein					0.411
RA	2775718	C→T	G123D (GGC→GAC)	ypjA ←	adhesin‑like autotransporter										1	1	1							1	1	1
RA	2811185	T→G	noncoding (35/77 nt)	argQ ←	tRNA‑Arg												0.116	0.241		0.425
RA	2811460	T→G	noncoding (35/77 nt)	argZ ←	tRNA‑Arg												0.06	0.074		0.069
RA	2811599	T→G	noncoding (35/77 nt)	argY ←	tRNA‑Arg												0.09		0.718
RA	2811874	T→G	noncoding (35/77 nt)	argV ←	tRNA‑Arg									0.644				0.094	0.082
RA	2889898	G→A	A6V (GCG→GTG)	ygcR ←	putative flavoprotein													1	1	1							1	1	1
RA	2972654	G→A	R92H (CGC→CAC)	lysR →	transcriptional activator of lysA; autorepressor				1	1	1
RA	4503744	A→G	S128P (TCC→CCC)	fecB ←	iron‑dicitrate transporter subunit				1	1	1
RA	3488547	T→A	L393Q (CTG→CAG)	nirB →	nitrite reductase, large subunit, NAD(P)H‑binding																	0.054
RA	3768616	T→C	L278P (CTC→CCC)	mtlD →	mannitol‑1‑phosphate dehydrogenase, NAD‑dependent													1	1	1							1	1	1
RA	3784337	T→C	E123E (GAA→GAG)	tdh ←	L‑threonine 3‑dehydrogenase, NAD(P)‑binding																	0.057
RA	3816913	C→G	P385R (CCG→CGG)	spoT →	bifunctional (p)ppGpp synthetase II/ guanosine‑3',5'‑bis pyrophosphate 3'‑pyrophosphohydrolase													0.237
RA	3817076	C→A	S439R (AGC→AGA)	spoT →	bifunctional (p)ppGpp synthetase II/ guanosine‑3',5'‑bis pyrophosphate 3'‑pyrophosphohydrolase												0.091
RA	3817537	T→A	V593E (GTG→GAG)	spoT →	bifunctional (p)ppGpp synthetase II/ guanosine‑3',5'‑bis pyrophosphate 3'‑pyrophosphohydrolase										0.328
RA	3964155	C→T	G221G (GGC→GGT)	wecB →	UDP‑N‑acetyl glucosamine‑2‑epimerase										1	1	1							1	1	1
RA	3975727	G→A	intergenic (+95/‑8)	yifK → / → argX	putative APC family amino acid transporter/tRNA‑Arg										0.094			0.136
RA	3975730	G→A	intergenic (+98/‑5)	yifK → / → argX	putative APC family amino acid transporter/tRNA‑Arg											0.427
RA	4179376	C→T	Q1367* (CAG→TAG)	rpoC →	RNA polymerase, beta prime subunit													0.05
RA	4409027	A→T	V139E (GTA→GAA)	ulaG ←	L‑ascorbate 6‑phosphate lactonase																	0.055
RA	4429474	T→G	L24* (TTA→TGA)	ytfK →	DUF1107 family protein															0.57
RA	4505575	T→A	E307V (GAG→GTG)	fecA ←	ferric citrate outer membrane transporter																	0.052
