## Supplementary Table 4 for "Evolutionary repair reveals an unexpected role of the tRNA modification m^1^G37 in aminoacylation"

### Sheet: Sheet1
Type	Frequency																						Description
	G117N-1-15	G117N-2-15	G117N-3-15	S165L-1-22	S165L-2-22	S165L-3-22	R154A-1-22	R154A-2-22	R154A-3-22	Y86*-1-30	Y86*-2-30	Y86*-3-30	S165L-1-9	S165L-2-9	S165L-3-9	R154A-1-9	R154A-2-9	R154A-3-9	Y86*-1-9	Y86*-2-9	Y86*-3-9
Inversion	0.4145	0.6395	0.426	0.346	0.6545	0.3655	0.51	0.6425	0.353	0.531	0.468	0.5665	0.249	0.7895	0.275	0.7025	0.788	0.1715	0.7895	0.246	0.74		Inversion of 1.8 kb fragment between stfP and stfE (1,203,261-1,205,058)
Inversion	0.073	0.069	0.08	0.1085	0.0905	0.1005	0.0535	0.1465	0.12	0.101		0.094	0.097	0.1085	0.0995	0.0885	0.1535	0.0635	0.086	0.0905	0.0975		Inversion of 296 bp fragment in fimA/fimE intergenic region (4,532,508-4,532,803)
Insertion					0.7255									0.0755									Insertion of insL1 transposable element in yeaR (1,874,094)
Duplication									0.1305														IS-mediated duplication of 79.6 kb fragment between yfaA and hisP (2,337,350 .. 2,417,063)
Duplication																					0.283		IS-mediated duplication of 82.3 kb fragment between yagM and yaeR (208,513 .. 290,776)
Insertion										0.2255													Insertion of IS transposable element in intergenic region between kch and yciI (1,304,809)
Duplication										0.0715													IS-mediated duplication of 39.9 kb fragment between menD and yfcD (2,372,474 .. 2,412,374)
