## Supplementary Table 7 for "Evolutionary repair reveals an unexpected role of the tRNA modification m^1^G37 in aminoacylation"

### Sheet: Sheet1
Code	Name			Purpose							Sequence
Cloning
1	pBAD_vector_F			Amplification of pBAD vector for Infusion cloning of TRM5							GAATTCGAAGCTTGGCTGTTTTGG
2	pBAD_vector_R			Amplification of pBAD vector for Infusion cloning of TRM5							AGAACCCCGCATATGTATATCTCCTT
3	scTrm5_pET_pBAD_F			Amplification of TRM5 insert from pET-28b(+) vector for Infusion cloning							CCAAGCTTCGAATTCTTACACGTTGGCGGGAAGTTG
4	scTrm5_pET_pBAD_R			Amplification of TRM5 insert from pET-28b(+) vector for Infusion cloning							CATATGCGGGGTTCTCATCATCATCATCATCACAGCAGCG
38	pET_28a_vector_F			Amplification of pBAD vector for Infusion cloning of proS (together with primer 1)							CCGCTGCTGTGATGATGATG
169	proS_cloning_fw			Amplification of proS from E. coli genomic DNA for Infusion cloning							ACGGAGCTCGAATTCTTATCAGCCTTTAATCTGTTTCACCAGATATTC
184	proS_pBAD_RV			Amplification of proS from E. coli genomic DNA for Infusion cloning							CCAAGCTTCGAATTCTTATCAGCCTTTAATCTGTTTCACCAGATATTC
172	pBR322_vector_FW			Amplification of pBR322 vector for Infusion cloning of proK							GGATCCTCTACGCCGGACG
173	pBR322_vector_RV			Amplification of pBR322 vector for Infusion cloning of proK							ATGTATCCGCTCATGAGACAATAACCC
174	pKK233_insert_FW			Amplification of synthetic proK fragment for Infusion cloning.							CATGAGCGGATACATATTTGAATG
175	pKK233_insert_RV			Amplification of synthetic proK fragment for Infusion cloning.							CGGCGTAGAGGATCCGG
40	pBAD_seq_F			Sequencing of inserts in pBAD vector							CATAAGATTAGCGGATACTACCTGACGC
41	pBAD_seq_R			Sequencing of inserts in pBAD vector							CAAATTCTGTTTTATCAGACCGCTTCTGC
176	pKK233_seq_F			Sequencing of pKK223-3 vector							GGGAATAAGGGCGACACGG
177	pKK233_seq_R			Sequencing of pKK223-3 vector							GAAGTGGCGAGCCCGATC
MAGE
6	MAGE_D169A2			Genome mutagenesis: trmD D169A							CATCCCTTCTAACACCTCAGGCCGCGTATAGTGCGGGCAATCCAGCAATCCTTCAGCAAAGGACGCTTCCGTTGCCGAGGCTTCATGTCC
7	MAGE_R154A			Genome mutagenesis: trmD R154A							ATGTCCCAGTACTCCCGGAATAAACGCGGAAACGGAGTCAATCAGCGTCATTGCTGGTAACTCACCACCACTGAGAACGTAATCGCCGAT
8	MAGE_Y115A			Genome mutagenesis: trmD Y115A							TTCTTCGTCAATTTCGGTTTGGATCACGCGCTCATCTATACCTTCGGCGCGACCGCACACCAGAATCAATTTTTGATTCGTTGCCAGTTC
9	MAGE_G117N			Genome mutagenesis: trmD G117N							ATTCTTCGTCAATTTCGGTTTGGATCACGCGCTCATCTATATTTTCGTAGCGACCGCACACCAGAATCAATTTTTGATTCGTTGCCAGTT
10	MAGE_G141A			Genome mutagenesis: trmD G141A							AACGGAGTCAATCAGCGTCATTGCTGGTAACTCAGCACCACTGAGAACGTAATCGCCGATTGACCATTCTTCGTCAATTTCGGTTTGGAT
12	MAGE_S165L2			Genome mutagenesis: trmD S165L							CACCTCAGGCCGCGTATAGTGCGGGCAATCCAGCAATCCTTCAGCAAAGGAATCTTCCGTTGCCAGGGCTTCATGTCCCAGTACTCCCGG
29	MAGE_glnH_barcode			Genome mutagenesis: barcode sequence							CGAGAACGGAACTTACAACGAAATCTACAAAAAATGGTTCGGTACTGAACCGAAATAATAAGNNNNCACCTGTAAAACGCACTGGCAGTT
66	MAGE_Y86_stop			Genome mutagenesis: translational knockout							ATTTTTGATTCGTTGCCAGTTCGCTGACGCCCGCTTGATCAAGCTTGCGTCCCTGTGGTCACTATTAAATCACCTTTGCGCCTTCACCCG
139	MAGE_proS_E19K			Genome mutagenesis: proS E19K							CAACATGCGTACTAGCCAATACCTGCTCTCCACTCTCAAGGAGACACCTGCCGACGCCAAGGTGATCAGCCATCAGCTGATGCTGCGCGC
141	MAGE_proS_G200S			Genome mutagenesis: proS G200S							AATCTTCAGCCGCATGGGGCTGGATTTCCGCGCCGTACAAGCCGACACCAGTTCTATCGGCGGCAGCGCCTCTCACGAATTCCAGGTGCT
142	MAGE_proS_E514V			Genome mutagenesis: proS E514V							CGAACTGCGTGCACAAGGTATCGAAGTGCTGCTGGATGACCGCAAAGTGCGTCCGGGCGTGATGTTTGCTGATATGGAACTGATCGGTAT
145	MAGE_argV_t35g			Genome mutagenesis: argV t35g							CCTCCGACCGCTCGGTTCGGAGCCGAGTACTCTATCCAGCTGAGCTACGGATGCAAATGGCGGTGAGGCGGGGATTCGAACCCCGGATGC
146	MAGE_argX_g-5a			Genome mutagenesis: argX g(-5)a							CCTGAGACCTCTGCCTCCGGAGGGCAGCGCTCTATCCAGCTGAGCTACGGGCGCTTAGTGCCGTTGCGGGGGTGGATAATACGGACTTCC
MASC-PCR
15	MASC_D169A2_WT_F			MASC-PCR for trmD D169A							GGCAATCCAGCAATCCTTCAGCAAAGGAA
16	MASC_D169A2_mut_F			MASC-PCR for trmD D169A							GCAATCCAGCAATCCTTCAGCAAAGGAC
17	MASC_R154A_WT_F			MASC-PCR for trmD R154A							GCTTCATGTCCCAGTACTCCCGGAATAAACC
18	MASC_R154A_mut_F			MASC-PCR for trmD R154A							GCTTCATGTCCCAGTACTCCCGGAATAAACG
19	MASC_Y115A_WT_F			MASC-PCR for trmD Y115A							TGGATCACGCGCTCATCTATACCTTCGT
20	MASC_Y115A_mut_F			MASC-PCR for trmD Y115A							GGATCACGCGCTCATCTATACCTTCGG
21	MASC_G117N_WT_F			MASC-PCR for trmD G117N							TCGGTTTGGATCACGCGCTCATCTATAC
22	MASC_G117N_mut_F			MASC-PCR for trmD G117N							CAATTTCGGTTTGGATCACGCGCTCATCTATAT
23	MASC_G141A_WT_F			MASC-PCR for trmD G141A							AGTCAATCAGCGTCATTGCTGGTAACTCAC
24	MASC_G141A_mut_F			MASC-PCR for trmD G141A							AGTCAATCAGCGTCATTGCTGGTAACTCAG
25	MASC_S165L_WT_F			MASC-PCR for trmD S165L							CTTCAGCAAAGGAATCTTCCGTTGCCG
26	MASC_S165L_mut_F			MASC-PCR for trmD S165L							CCTTCAGCAAAGGAATCTTCCGTTGCCA
30	MASC_barcode_WT_R			MASC-PCR for barcode sequence							CTACAAAAAATGGTTCGGTACTGAACCGAAATAATAAC
31	MASC_barcode_mut_R			MASC-PCR for barcode sequence							CTACAAAAAATGGTTCGGTACTGAACCGAAATAATAAG
67	MASC_Y86stop_WT_F			MASC-PCR for translational knockout							TGATCAAGCTTGCGTCCCTGTGGTG
68	MASC_Y86stop_mut_F			MASC-PCR for translational knockout							TGATCAAGCTTGCGTCCCTGTGGTC
147	MASC_proS_E19K_fw_wt			MASC-PCR for proS E19K							CATCAGCTGATGGCTGATCACCTC
148	MASC_proS_E19K_fw_mut			MASC-PCR for proS E19K							CATCAGCTGATGGCTGATCACCTT
151	MASC_proS_G200S_fw_wt			MASC-PCR for proS G200S							CGCTGCCGCCGATAGAACC
152	MASC_proS_G200S_fw_mut			MASC-PCR for proS G200S							CGCTGCCGCCGATAGAACT
153	MASC_proS_E514V_rv_wt			MASC-PCR for proS E514V							GCTGCTGGATGACCGCAAAGA
154	MASC_proS_E514V_rv_mut			MASC-PCR for proS E514V							GCTGCTGGATGACCGCAAAGT
159	MASC_argV_t35g_fw_wt			MASC-PCR for argV t35g							CCGACCGCTCGGTTCGT
160	MASC_argV_t35g_fw_mut			MASC-PCR for argV t35g							CCGACCGCTCGGTTCGG
161	MASC_argV_t35g_rv			MASC-PCR for argV t35g, sequencing of argV locus							CAGACTAATTGAACGTGAAGTGTGCAAACG
162	MASC_argX_g-5a_rv_wt			MASC-PCR for argX g(-5)a							CTGAGCTACGGGCGCTTAGC
163	MASC_argX_g-5a_rv_mut			MASC-PCR for argX g(-5)a							CTGAGCTACGGGCGCTTAGT
164	MASC_argX_g-5a_fw			MASC-PCR for argX g(-5)a, sequencing of argX locus							GGGAAAGCGCATAAACTGGAGG
Sanger sequencing of genomic DNA
27	trmD_seq_F			Amplification and sequencing of trmD locus							CGGAAGGAAGGTACGTCCTGC
28	trmD_seq_R			Amplification and sequencing of trmD locus							CGATCTCACTACTCGTTCAATCGAAGTAGATTGG
32	glnH_seq_F			Amplification of barcode region							CACGAAAACCTTTGTGGATAGACAGC
33	glnH_seq_R			Amplification and sequencing of barcode region							CGTCAGTTCCCGAACATCGATAACG
134	proS_fw			Amplification and sequencing of proS locus							CATCTACTGCTGTGGCTGATGGG
135	proS_seq_2			Sequencing of proS locus							CGTAGTTCTGCTCAATCGCCG
136	proS_seq_3			Sequencing of proS locus							GGAAGCTGCTGCCTTCAACC
137	proS_seq_4			Sequencing of proS locus							GAGCTAAGCTCGTTACGAATCAGG
138	proS_rv			Amplification and sequencing of proS locus							GTCACCGACGCAGGTTTTGAAG
165	argV_seq_fw			Amplification of argV locus (together with #161)							CCATACCTTCATCGCTGAAAGTACGTAGAATA
166	argX_seq_rv			Amplification of argX locus (together with #164)							CTACAAATCTTGTTACGCGGTATTACTACC
168	trmD_ig_seq_rv			Amplification and sequencing of rimM/trmD intergenic region (together with #27)							GGTAAAGTCGTCGATATGATGGAAACCG
Quantitative PCR
80	trmD_qPCR1_F			Amplification of trmD for qPCR							GTCCCTGTGGTGACAGATAAAT
81	trmD_qPCR1_R			Amplification of trmD for qPCR							GTTAATGATGGTGCAACCCTTG
86	gyrB_qPCR_F			Amplification of gyrB for qPCR							AGAGTTATCGGCGTGAATGG
87	gyrB_qPCR_R			Amplification of gyrB for qPCR							CACATGGTATTCGAGGTGGTAG
88	tus_qPCR_F			Amplification of tus for qPCR							GCGTCATTTCCGCCATTTATT
89	tus_qPCR_R			Amplification of tus for qPCR							TATCGACCTGGTAACACAACAC
203	proS_qpcr_fw_1			Amplification of proS for qPCR							ATCCAGCAGCACTTCGATAC
204	proS_qpcr_rv_1			Amplification of proS for qPCR							CCGATGAACATGCACAAATCC
tRNA purification
185	proK_purification			Affinity purification of tRNA-Pro (CGG) from bulk tRNA							CGTCCCGAACGAAGTGCGCTACCAGG-BIOTIN
Sanger sequencing of genomic regions containing off-target mutations
90	yahI_fw			Confirmation of mutation 336,048 g > a							GAAAGAGCTTGTGGTCGTTGCC
91	yahi_rv			Confirmation of mutation 336,048 g > a							CCACTTCCACCTGAGTCACCAC
92	ychO_fw			Confirmation of mutation 1,269,311 a > g							GAAAGCGCGAGAAAATACGACAAAAGTTG
93	ychO_rv			Confirmation of mutation 1,269,311 a > g							GCCTGCTCGCCAGTATCCAG
94	ycjX_fw			Confirmation of mutation 1,378,863 c > t							AATGATTCGCTGCTACGCCAC
95	ycjX_rv			Confirmation of mutation 1,378,863 c > t							GCCATATCTCCCGGCAAGACAAAG
96	ccmA_fw			Confirmation of deletion 2,290,587 c > del							CCGATACTGAGCGGAAAAAGGG
97	ccmA_rv			Confirmation of deletion 2,290,587 c > del							CTGTAAATCAGCTCTCGGCCGG
98	lysR_fw			Confirmation of mutation 2,972,654 g > a							GTGATCGGGCTGAAATTGTTTGAGC
99	lysR_rv			Confirmation of mutation 2,972,654 g > a							GCGTATGGAGCGTTTCAGTGAGTC
100	fecB_fw			Confirmation of mutation 4,503,744 a > g							GTTCGCGTGATGTGCCAAAGG
101	fecB_rv			Confirmation of mutation 4,503,744 a > g							CAAAACGCATCCTGCCCGAAG
102	rapA_fw			Confirmation of mutation 61,400 a > g							GTTTTTGATCAGATCGTCAAAGCCTTC
103	rapA_rv			Confirmation of mutation 61,400 a > g							CTCAGAAATCGGTTCTGAAGGACG
104	secA_fw			Confirmation of mutation 105,878 g > a							CTCATGCGCTGTTTACCCGTGAC
105	secA_rv			Confirmation of mutation 105,878 g > a							CCGCTTCAGTCATGTAGACCAGG
106	map_fw			Confirmation of mutation 186,134 t > c							CCATTAATTCTGTCCATCAGCGTCG
107	map_rv			Confirmation of mutation 186,134 t > c							GCGCATGGAAACAGTTGCCATG
108	yahB_fw			Confirmation of mutation 329,386 c > t							CCGATGCAGTAAATCCTGATAGATCCC
109	yahB_rv			Confirmation of mutation 329,386 c > t							CCCTAATATTATGGTGGAGGACACCG
110	ybiW_fw			Confirmation of mutation 857,668 a > g							GACCATCAAGCCCTTTTTCCAGC
111	ybiW_rv			Confirmation of mutation 857,668 a > g							CACGATGAGTTGATCATTGGCAACC
112	ychA_fw			Confirmation of mutation 1,263,418 c > t							GGGAAATATCAGCCCGTCGG
113	ychA_rv			Confirmation of mutation 1,263,418 c > t							GCAGCACAATATGTTTATGCGCG
114	pabB_fw			Confirmation of mutation 1,889,623 a > g							GTTCTGCCGGATATGGCAGTGG
115	pabB_rv			Confirmation of mutation 1,889,623 a > g							GGCGAAAGGCTTAAAATTGCACCC
116	ydbA_fw			Confirmation of mutation 1,466,688 a > g							CATCATGAACATCAGCGGCACC
117	ydbA_rv			Confirmation of mutation 1,466,688 a > g							GCTGCTATTACCGTTGTTACCGTTC
118	wecB_fw			Confirmation of mutation 3,964,155 c > t							CGGATAGCCGAATCTTCATTACCGG
119	wecB_rv			Confirmation of mutation 3,964,155 c > t							GGTCAAAATCAGCCAGGCGTG
120	uraA_fw			Confirmation of mutation 2,612,527 c > t							GTTTACCTTCGCGCCACTGAC
121	uraA_rv			Confirmation of mutation 2,612,527 c > t							GCACCTGGTAGTAACGGCTAATATCG
122	ypjA_fw			Confirmation of mutation 2,775,718 c > t							GTACTACGTCCTGAGAGCCAGAC
123	ypjA_rv			Confirmation of mutation 2,775,718 c > t							CCATGGCCAGCAGAATGTTCATG
124	tyrP_fw			Confirmation of mutation 1,983,311 g > a							GATCGTCAGGACAGAAGAAAGCGTG
125	tyrP_rv			Confirmation of mutation 1,983,311 g > a							GGTTGCCGACATAGAAATACCTGTCC
126	quuD_fw			Confirmation of mutation 569,654 c > t							CATTGCCGCCGGTTTTAAGGG
127	quuD_rv			Confirmation of mutation 569,654 c > t							CCCAACATATAAGTGGCTCCCTCAAG
128	abrB_fw			Confirmation of mutation 742,880 c > t							GACGATATGCTGGTTAACCGCTTC
129	abrB_rv			Confirmation of mutation 742,880 c > t							CATTCTTGGCTGCATGATTGCGC
130	aspC_fw			Confirmation of mutation 980,941 a > g							CTTGGGTTGCTCACCCACAC
131	aspC_rv			Confirmation of mutation 980,941 a > g							CGTCCCGGCAAAATTAACCTC
132	micF_fw			Confirmation of mutation 2,306,858 t > a							GTCTGTTTACCCCTATTTCAACCGG
133	micF_rv			Confirmation of mutation 2,306,858 t > a							CCCATCGTCACCAGTAACACAATG
189	aceF_FW			Confirmation of mutation 122,899 a > g							GTGACGAAGTTGAAGTGACTGAAGTGATG
190	aceF_RV			Confirmation of mutation 122,899 a > g							CTTTATCGCCAACGTTGACTTTCAGTTCC
191	glxR_FW			Confirmation of IS1 deletion at position 532,931							GTTGGATCACTCTGCGTTAGTGC
192	glxR_RV			Confirmation of IS1 deletion at position 532,931							CTGAAGCAACATCTTTGGCTGC
193	opgC_FW			Confirmation of mutation 1,103,556 a > g							GCAAACGGTGGCCAAAGGAG
194	opgC_RV			Confirmation of mutation 1,103,556 a > g							CAGCAGCATTGGCGTTTGTCG
195	ycgV_FW			Confirmation of mutation 1,249,520 g > a							GAGCGGGTTCAGGCGTAGGATC
196	ycgV_RV			Confirmation of mutation 1,249,520 g > a							GGGGGATATCTGTACGATGTGCG
197	ygcR_FW			Confirmation of mutation 2,889,898 g > a							GCTTTTACCCTGAGCCGCCG
198	ygcR_RV			Confirmation of mutation 2,889,898 g > a							GGCTATGGGCACCAGAAACTAAAG
199	mtlD_FW			Confirmation of mutation 3,768,616 t > c							GATGGAAGAAAGTGGTGCAGTATTG
200	mtlD_RV			Confirmation of mutation 3,768,616 t > c							CTCAGTTTACGCAGTGGCTGAC
